# Genome sequence analysis of a giant-rooted ‘Sakurajima daikon’ radish (*Raphanus sativus*)

**DOI:** 10.1101/2020.02.05.936419

**Authors:** Kenta Shirasawa, Hideki Hirakawa, Nobuko Fukino, Hiroyasu Kitashiba, Sachiko Isobe

## Abstract

Daikon radish (*Raphanus sativus*) roots vary in size and shape between cultivars. This study reports the genome sequence assembly of a giant-rooted ‘Sakurajima daikon’ radish variety, ‘Okute-Sakurajima’, which produces extremely large round roots. Radish genome assembly is hampered by the repetitive and complex nature of the genome. To address this, single-molecule real-time technology was used to obtain long-read sequences at 60× genome coverage. *De novo* assembly of the long reads generated 504.5 Mb contig sequences consisting of 1,437 sequences with contig N50 length of 1.2 Mb, including 94.1% of the core eukaryotic genes. Nine pseudomolecule sequences, comprising 69.3% of the assembled contig length, were generated with high-density SNP genetic maps. The chromosome-level sequences revealed structure variations and rearrangements among Brassicaceae genomes. In total, 89,915 genes were predicted in the ‘Okute-Sakurajima’ genome, 30,033 of which were unique to the assembly in this study. The improved genome information generated in this study will not only form a new baseline resource for radish genomics, but will also provide insights into the molecular mechanisms underlying formation of giant radish roots.
