## Supplementary Tables for "Genome sequence analysis of a giant-rooted ‘Sakurajima daikon’ radish (*Raphanus sativus*)"

### Sheet: TableS1
Supplementary Table S1 Program tools used for genome assembly and gene prediction
Program name	Version	Reference
Jellyfish	2.2.6	Marcais, G. and Kingsford, C. 2011, A fast, lock-free approach for efficient parallel counting of occurrences of k-mers. Bioinformatics, 27, 764-770.
Falcon-unzip	1.8	Chin, C. S., Peluso, P., Sedlazeck, F. J., et al. 2016, Phased diploid genome assembly with single-molecule real-time sequencing. Nat Methods, 13, 1050-1054.
Arrow	2.2.2	Implemented in SMRT Link v5.0 (PacBio)
BUSCO	3.0.2	Simao, F. A., Waterhouse, R. M., Ioannidis, P., Kriventseva, E. V. and Zdobnov, E. M. 2015, BUSCO: assessing genome assembly and annotation completeness with single-copy orthologs. Bioinformatics, 31, 3210-3212.
FASTX-Toolkit	0.0.13	http://hannonlab.cshl.edu/fastx_toolkit
PRINSEQ	0.20.4	Schmieder, R. and Edwards, R. 2011, Quality control and preprocessing of metagenomic datasets. Bioinformatics, 27, 863-864.
Bowtie2	2.2.3	Langmead, B. and Salzberg, S. L. 2012, Fast gapped-read alignment with Bowtie 2. Nat Methods, 9, 357-359.
SAMtools	0.1.19	Li, H., Handsaker, B., Wysoker, A., et al. 2009, The Sequence Alignment/Map format and SAMtools. Bioinformatics, 25, 2078-2079.
VCFtools	0.1.12b	Danecek, P., Auton, A., Abecasis, G., et al. 2011, The variant call format and VCFtools. Bioinformatics, 27, 2156-2158.
Le-MAP3	0.2	Rastas, P. 2017, Lep-MAP3: robust linkage mapping even for low-coverage whole genome sequencing data. Bioinformatics, 33, 3726-3732.
ALLMAPS	0.7.3	Tang, H., Zhang, X., Miao, C., et al. 2015, ALLMAPS: robust scaffold ordering based on multiple maps. Genome Biol, 16, 3.
D-Genies		Cabanettes, F. and Klopp, C. 2018, D-GENIES: dot plot large genomes in an interactive, efficient and simple way. PeerJ, 6, e4958.
Minimap2	2.17	Li, H. 2018, Minimap2: pairwise alignment for nucleotide sequences. Bioinformatics, 34, 3094-3100.
Augustus	3.0.3	Stanke, M., Keller, O., Gunduz, I., Hayes, A., Waack, S. and Morgenstern, B. 2006, AUGUSTUS: ab initio prediction of alternative transcripts. Nucleic Acids Res, 34, W435-439.

### Sheet: TableS2
Supplementary Table S2 Genetic map length and number of SNPs for F2 radish populations
Chr	SNF2		ASF2
	Number of SNPs	Map length (cM)	Number of SNPs	Map length (cM)
R1	608	64.03	253	87.44
R2	757	104.87	299	103.38
R3	342	75.12	237	91.91
R4	743	119.28	311	108.3
R5	795	123.55	406	122.07
R6	779	118.67	456	115.09
R7	549	75.97	227	93.26
R8	496	90.43	243	80.22
R9	501	95.26	248	93.64
Total	5570	867.18	2680	895.31
